# Widespread enhancer co-activity identified by multimodal single cell analysis

**DOI:** 10.1101/2022.10.13.511947

**Authors:** Chaymae Ziyani, Olivier Delaneau, Diogo M. Ribeiro

## Abstract

Non-coding regulatory elements such as enhancers are key in controlling the cell type-specificity and spatio-temporal expression of genes. To drive stable and precise gene transcription that is robust to genetic variation and environmental stress, genes are often targeted by multiple enhancers with redundant action. However, it is unknown whether enhancers targeting the same gene display simultaneous activity or whether some enhancer combinations are more often co-active than others. Here, we take advantage of the recent developments in single cell technology that permit assessing chromatin status (scATAC-seq) and gene expression (scRNA-seq) in the same single cells to link gene expression to the activity of multiple enhancers. Measuring activity patterns across 24,844 human lymphoblastoid single cells, we found that the majority of enhancers associated with the same gene display significant correlation in their chromatin profiles. For 6944 expressed genes associated with enhancers, we identified 89,885 significant enhancer-enhancer associations between nearby enhancers. We found that associated enhancers share similar transcription factor binding profiles and that gene essentiality is linked with higher enhancer co-activity. Our extensive enhancer co-activity maps can be used to pinpoint combinations of enhancers relevant in gene expression regulation and allow us to better predict the effect of genetic variation falling in non-coding regions.
