## Supplementary Data 3 for "Widespread enhancer co-activity identified by multimodal single cell analysis": supplementary_data_3.tsv

gene	enh1	enh2	corr	pval	significant
ENSG00000079691	chr6_26104800_26105400	chr6_26189200_26191000	0.068820685372723	7.40E-07	yes
ENSG00000112343	chr6_26104800_26105400	chr6_26189200_26191000	0.081814072162373	1.41E-06	yes
ENSG00000124575	chr6_26104800_26105400	chr6_26189200_26191000	0.087787330596371	7.62E-08	yes
ENSG00000124693	chr6_26104800_26105400	chr6_26189200_26191000	0.085662163967272	2.72E-08	yes
ENSG00000158373	chr6_26104800_26105400	chr6_26189200_26191000	0.099323776417649	3.20E-05	yes
ENSG00000158406	chr6_26104800_26105400	chr6_26189200_26191000	0.088818865086563	1.56E-07	yes
ENSG00000168274	chr6_26104800_26105400	chr6_26189200_26191000	0.109462052796138	1.13E-08	yes
ENSG00000168298	chr6_26104800_26105400	chr6_26189200_26191000	0.05899666068129	7.41E-06	yes
ENSG00000180573	chr6_26104800_26105400	chr6_26189200_26191000	0.070007933692407	0.000228312032024	yes
ENSG00000180596	chr6_26104800_26105400	chr6_26189200_26191000	0.086251961361401	9.56E-06	yes
ENSG00000187837	chr6_26104800_26105400	chr6_26189200_26191000	0.070854249593601	1.00E-10	yes
ENSG00000187990	chr6_26104800_26105400	chr6_26189200_26191000	0.080861825753794	0.002454359156508	yes
ENSG00000188987	chr6_26104800_26105400	chr6_26189200_26191000	0.09310375688895	0.000959365429523	yes
ENSG00000196532	chr6_26104800_26105400	chr6_26189200_26191000	0.031675489461032	0.123483085208416	no
ENSG00000196787	chr6_26104800_26105400	chr6_26189200_26191000	0.082492628119112	4.23E-05	yes
ENSG00000197061	chr6_26104800_26105400	chr6_26189200_26191000	0.073361666737657	9.21E-07	yes
ENSG00000197409	chr6_26104800_26105400	chr6_26189200_26191000	0.06528419255818	0.000811885115517	yes
ENSG00000197459	chr6_26104800_26105400	chr6_26189200_26191000	0.081671702921291	0.000171076927574	yes
ENSG00000197846	chr6_26104800_26105400	chr6_26189200_26191000	0.081868551294045	0.000746940612987	yes
ENSG00000198518	chr6_26104800_26105400	chr6_26189200_26191000	0.074079942626353	1.67E-05	yes
ENSG00000256018	chr6_26104800_26105400	chr6_26189200_26191000	0.101146197622253	4.56E-06	yes
ENSG00000256316	chr6_26104800_26105400	chr6_26189200_26191000	0.098375778262505	7.35E-07	yes
